# The diverging evolutionary history of opsin genes in Diptera

**DOI:** 10.1101/2020.06.29.177931

**Authors:** Roberto Feuda, Matthew Goulty, Nicola Zadra, Tiziana Gasparetti, Ezio Rosato, Nicola Segata, Annapaola Rizzoli, Davide Pisani, Lino Ometto, Omar Rota Stabelli

## Abstract

Opsin receptors mediate the visual process in animals and their evolutionary history can provide precious hints on the ecological factors that underpin their diversification. Here we mined the genomes of more than 60 Dipteran species and reconstructed the evolution of their opsin genes in a phylogenetic framework. Our phylogenies indicate that dipterans possess an ancestral set of five core opsins which have undergone several lineage-specific events including an independent expansion of low wavelength opsins in flies and mosquitoes and numerous family specific duplications and losses. Molecular evolutionary studies indicate that gene turnover rate, overall mutation rate, and site-specific selective pressure are higher in *Anopheles* than in *Drosophila*; we found signs of positive selection in both lineages, including events possibly associated with their peculiar behaviour. Our findings indicate an extremely variable pattern of opsin evolution in dipterans, showcasing how two similarly aged radiations - *Anopheles* and *Drosophila* - can be characterized by contrasting dynamics in the evolution of this gene family.
