## Supplementary material for "The diverging evolutionary history of opsin genes in Diptera": tableS1

### Sheet: Sheet1
			Number of Opsin Copies
Clade	Family	Species	C-Opsin	Rh7	Blue	UV		LWS			Species Total
			c	rh7	rh5	rh3	rh4	rh1	rh2	rh6
Nematocera	Culicidiae	Aedes_aegypti	1	1	1	1				5	9
		Aedes_albopictus	1	1	1	1				6	10
		Anopheles_coluzzii	2	2	1	1				5	11
		Anopheles_darlingi	1	2	1	1				5	10
		Anopheles_gambiae	2	1	1	1				5	10
		Anopheles_stephensi	4	2	2	2				7	17
		Anopheles_albimanus	1	2	1	1				3	8
		Anopheles_arabiensis	2	2	1	1				5	11
		Anopheles_atroparvus	2	2	1	1				3	9
		Anopheles-christyi	2	1		1				3	7
		Anopheles_culicifacies	2	2	1	2				3	10
		Anopheles_dirus	2	1	1	2				4	10
		Anopheles_epiroticus	2	1	1	1				5	10
		Anopheles_farauti	2	2	1	1				5	11
		Anopheles_funestus	2	1	1	1				6	11
		Anopheles_maculatus	2	1	1	1				4	9
		Anopheles_melas	3	3	1	2				3	12
		Anopheles_merus	1	2	1	1				5	10
		Anopheles_minimus	2	1	1	1				5	10
		Anopheles_quadriannulatus	2	2	1	1				6	12
		Anopheles_sinensis	3	2	2	2				8	17
		Culex_quinquefasciatus	1	1	2	1				8	13
	Chironimidiae	Belgica_antarctica	1	2	2	1				2	8
	Psychodidiae	Lutzomyia_longipalpis	1	1		1					3
		Phlebotomus_papatasi		2		1				1	4
Bachycera	Drosophilidae	Drosophila_ananassae		1	1	1	1	1	1	1	7
		Drosophila_erecta		1	1	1	1	1	1	1	7
		Drosophila_grimshawi		1	1	1	1	1	1	1	7
		Drosophila_melanogaster		1	1	1	1	1	1	1	7
		Drosophila_mojavensis		1	1	1	1	1	1	1	7
		Drosophila_persimilis		1	1	1	1	1	1	1	7
		Drosophila_pseudoobscura		1	1	1	1	1	1	1	7
		Drosophila_sechellia		1		1	1	1	1	1	6
		Drosophila_simulans		1	1	1	1	1	1	1	7
		Drosophila_virilis		1	1	1	1	1	1	1	7
		Drosophila_willistoni		1	1	1	1	1	1	1	7
		Drosophila_yakuba		1	1	1	1	1	1	1	7
		Drosophila_biarmipes		1	1	1	1	1	1	1	7
		Drosophila_bipectinata		1	1	1	1	1	1	1	7
		Drosophila_elegans		1	1	1	1	1	1	1	7
		Drosophila_eugracilis		1	1	1	1	1	1	1	7
		Drosophila_ficusphila		1	1	1	1	1	1	1	7
		Drosophila_kikkawai		1	1	1	1	1	1	1	7
		Drosophila_miranda		1	1	1	1	1	1	1	7
		Drosophila_rhopaloa		1	1	1	1	1	1	1	7
		Drosophila_suzukii		1	1	1	1	1	1	1	7
		Drosophila_takahashii		1	1	1	1	1	1	1	7
	Tephritidae	Bactrocera_cucurbitae		1		2	1	1	2	1	8
		Bactrocera_dorsalis		1		1	1	1	2	1	7
		Ceratitis_capitata		1		1	1	1	1	1	6
	Glossinidae	Glossina_austeni		1	1	1		1	1	1	6
		Glossina_brevipalpis		1	1	1		1	1	1	6
		Glossina_fuscipes		1	1	1		?	1	1	5
		Glossina_morsitans		1	1	1		1		1	5
		Glossina_pallidipe		1	1	1		1	1	1	6
		Glossina_palpalis		1	1	1		1	1	1	6
	Calliphoridae	Lucilia_cuprina		1	1	1		1	1	1	6
	Muscidae	Musca_domestica		1	1	1		3	1	1	8
		Stomoxys_calcitrans		1	1	1		5	1	1	10
	Diopsidae	Teleopsis_dalmanni							3	2	5
	Ceciomyiidae	Mayetiola_destructor		1		1				1	3
