## Supplementary material for "The diverging evolutionary history of opsin genes in Diptera": tableS2

### Sheet: Sheet1
Species	C-Opsin		Rh7	Blue	UV		LWS
	c	c2	rh7	rh5	rh3	rh4	rh1	rh2	rh6
Aedes_aegypti
Aedes_albopictus
Anopheles_coluzzii
Anopheles_darlingi
Anopheles_gambiae
Anopheles_stephensi
Anopheles_albimanus
Anopheles_arabiensis
Anopheles_atroparvus									3(1)
Anopheles-christyi									3 (2)
Anopheles_culicifacies
Anopheles_dirus
Anopheles_epiroticus									5 (1)
Anopheles_farauti
Anopheles_funestus									5(1)
Anopheles_maculatus									4(3)
Anopheles_melas
Anopheles_merus
Anopheles_minimus
Anopheles_quadriannulatus									6 (1)
Anopheles_sinensis
Culex_quinquefasciatus									7 (3)
Belgica_antarctica
Lutzomyia_longipalpis
Phlebotomus_papatasi
Drosophila_ananassae
Drosophila_erecta
Drosophila_grimshawi
Drosophila_melanogaster
Drosophila_mojavensis
Drosophila_persimilis
Drosophila_pseudoobscura
Drosophila_sechellia
Drosophila_simulans
Drosophila_virilis
Drosophila_willistoni
Drosophila_yakuba
Drosophila_biarmipes
Drosophila_bipectinata
Drosophila_elegans
Drosophila_eugracilis
Drosophila_ficusphila
Drosophila_kikkawai
Drosophila_miranda
Drosophila_rhopaloa
Drosophila_suzukii
Drosophila_takahashii
Bactrocera_cucurbitae
Bactrocera_dorsalis
Ceratitis_capitata
Glossina_austeni
Glossina_brevipalpis
Glossina_fuscipes
Glossina_morsitans
Glossina_pallidipe
Glossina_palpalis
Lucilia_cuprina
Musca_domestica
Stomoxys_calcitrans
Teleopsis_dalmanni
Mayetiola_destructor
