## Supplementary material for "The diverging evolutionary history of opsin genes in Diptera": tableS3

### Sheet: Sheet1
	Tissue	mRNA Signal	Present Call	Enrichment Log2 Fold	AffyCall
Rh3/4 (AGAP006126)	♀	♂	♀	♂	♀	♂	♀	♂
	Carcass	5.415 ± 0.176	5.276 ± 0.022	0	0	0	0	NA	NA
	Head	4258.461 ± 515.503	8325.675 ± 1586.347	4	4	3.964	2.314	Up	Up
	Salivary g.	13.106 ± 0.997	24.912 ± 9.304	0	0	0	0	NA	NA
	Midgut	5.276 ± 0	5.295 ± 0.019	0	0	0	0	NA	NA
	Malpighian	5.234 ± 0	5.36 ± 0.073	0	0	0	0	NA	NA
	Ovary	5.19 ± 0.002	-	0	-	0	-	NA	-
	Testis	-	38.382 ± 8.041	-	4	-	-5.447	-	Down
	Acps	-	6.713 ± 1.178	-	1	-	0	-	NA
	Whole body	272.876 ± 50.406	1674.381 ± 232.101	4	4	-	-	-	-
rh7 (AGAP007548)	Carcass	5.239 ± 0	5.374 ± 0.135	0	0	0	0	NA	NA
	Head	5.365 ± 0.059	5.299 ± 0.01	0	0	0	0	NA	NA
	Salivary g.	5.278 ± 0	5.278 ± 0	0	0	0	0	NA	NA
	Midgut	5.412 ± 0	6.189 ± 0.499	0	1	0	0	NA	NA
	Malpighian	5.228 ± 0	5.228 ± 0	0	0	0	0	NA	NA
	Ovary	5.516 ± 0.281	-	0	-	0	-	NA	-
	Testis	-	5.106 ± 0.005	-	0	-	0	-	NA
	Acps	-	5.299 ± 0.011	-	0	-	0	-	NA
	Whole body	5.148 ± 0	5.263 ± 0.1	0	0	-	-	-	-
rh5 (AGAP010089)	Carcass	5.366 ± 0.055	5.311 ± 0	0	0	0	0	NA	NA
	Head	383.498 ± 86.391	439.856 ± 40.917	4	4	4.312	1.738	Up	Up
	Salivary g.	5.433 ± 0.01	6.398 ± 0.872	0	0	0	0	NA	NA
	Midgut	5.923 ± 0.24	5.67 ± 0	0	0	0	0	NA	NA
	Malpighian	5.218 ± 0	5.218 ± 0	0	0	0	0	NA	NA
	Ovary	6.37 ± 0.017	-	0	-	0	-	NA	-
	Testis	-	8.594 ± 0.089	-	0	-	0	-	NA
	Acps	-	5.55 ± 0.123	-	0	-	0	-	NA
	Whole body	19.302 ± 1.356	131.857 ± 29.104	3	4	-	-	-	-
C (AGAP002443)	Carcass	5.326 ± 0	5.326 ± 0	0	0	0	0	NA	NA
	Head	5.315 ± 0	5.338 ± 0.031	0	0	0	0	NA	NA
	Salivary g.	5.303 ± 0	5.303 ± 0	0	0	0	0	NA	NA
	Midgut	5.379 ± 0.009	5.425 ± 0.037	0	0	0	0	NA	NA
	Malpighian	5.311 ± 0	5.308 ± 0.018	0	0	0	0	NA	NA
	Ovary	5.187 ± 0	-	0	-	0	-	NA	-
	Testis	-	5.104 ± 0.009	-	0	-	0	-	NA
	Acps	-	5.286 ± 0.008	-	0	-	0	-	NA
	Whole body	5.148 ± 0	5.456 ± 0.308	0	1	-	-	-	-
C (AGAP002444)	Carcass	5.246 ± 0.007	5.325 ± 0.086	0	0	0	0	NA	NA
	Head	5.281 ± 0	5.286 ± 0.011	0	0	0	0	NA	NA
	Salivary g.	5.278 ± 0	5.312 ± 0.032	0	0	0	0	NA	NA
	Midgut	5.564 ± 0.004	5.56 ± 0	0	0	0	0	NA	NA
	Malpighian	5.228 ± 0.006	5.271 ± 0.052	0	0	0	0	NA	NA
	Ovary	5.563 ± 0.347	-	0	-	0	-	NA	-
	Testis	-	18.791 ± 0.295	-	1	-	0	-	NA
	Acps	-	5.429 ± 0	-	0	-	0	-	NA
	Whole body	5.247 ± 0.024	5.308 ± 0.095	0	0	-	-	-	-
rh6 (AGAP002462)	Carcass	6.737 ± 0.099	6.694 ± 0	2	0	0	0	NA	NA
	Head	6.135 ± 0.293	7.045 ± 0.928	0	0	0	0	NA	NA
	Salivary g.	6.138 ± 0.13	5.961 ± 0.047	0	0	0	0	NA	NA
	Midgut	5.715 ± 0.177	5.502 ± 0	0	0	0	0	NA	NA
	Malpighian	5.564 ± 0.182	5.33 ± 0.021	0	0	0	0	NA	NA
	Ovary	5.187 ± 0	-	0	-	0	-	NA	-
	Testis	-	6.517 ± 0	-	0	-	0	-	NA
	Acps	-	5.647 ± 0.104	-	0	-	0	-	NA
	Whole body	10.449 ± 1.206	13.2 ± 0.565	0	0	-	-	-	-
rh6 (AGAP001162)	No expression avialble
rh6 (AGAP001161)	Carcass	5.239 ± 0	5.239 ± 0	0	0	0	0	NA	NA
	Head	572.614 ± 224.81	701.719 ± 220.555	4	4	4.509	2.655	Up	Up
	Salivary g.	5.318 ± 0.004	5.463 ± 0.138	0	0	0	0	NA	NA
	Midgut	5.592 ± 0.316	5.276 ± 0	0	0	0	0	NA	NA
	Malpighian	5.218 ± 0	5.218 ± 0	0	0	0	0	NA	NA
	Ovary	5.187 ± 0	-	0	-	0	-	NA	-
	Testis	-	9.508 ± 1.002	-	4	-	-3.55	-	Down
	Acps	-	5.33 ± 0.024	-	0	-	0	-	NA
	Whole body	25.156 ± 6.995	111.39 ± 30.606	4	4	-	-	-	-
rh6 (AGAP012982)	No expression avialble
rh6 (AGAP013149)	No expression avialble
